# The Curious Case of the Golden Orb – Relict of *Relicanthus daphneae* (Cnidaria, Anthozoa, Hexacorallia), a deep sea anemone

**DOI:** 10.64898/2026.04.17.719276

**Authors:** Steven R. Auscavitch, Abigail Reft, Adena B. Collens, Christopher Mah, Merlin Best, Charlotte Benedict, Estefanía Rodríguez, Marymegan Daly, Allen G. Collins

## Abstract

The discovery and collection of the enigmatic Golden Orb by the NOAA Ship *Okeanos Explorer* and ROV *Deep Discover* in deep Alaskan waters during 2023 has yielded substantial interest by the scientific and public communities alike. Initial field identifications of the specimen collected at 3,250 meters depth ranged from an egg mass to sponge to microbial biofilm. Here we characterize the biology and ecology of the Golden Orb, as well as other specimens of similar appearance identified since the collection of the original material. Through an integrative taxonomic approach including morphological analysis and genomic characterization of the Golden Orb, we identified the presence of cnidocytes of the spirocyst type (restricted to Hexacorallia), as well as metazoan DNA, from which we were able to derive complete mitochondrial genomes and Ultra Conserved Elements. These results indicate that the Golden Orb and a similar specimen from deep equatorial waters represent remnant cuticles belonging to the geographically widespread deep-sea anemone ally *Relicanthus daphneae*. We also document the presence of cuticle from a collected specimen of *R. daphneae* from the Southern Ocean and *in situ* photographic evidence of similar cuticles beneath living individuals. These findings underscore the extent to which the biodiversity and organismal biology of obscure deep sea fauna broadly remain unresolved and highlight the value of whole-specimen collections and rigorous taxonomic follow-up in telepresence-enabled ocean exploration.
