## Supplementary Table S1 for "The Curious Case of the Golden Orb – Relict of *Relicanthus daphneae* (Cnidaria, Anthozoa, Hexacorallia), a deep sea anemone"

### Sheet: ssu_classifications_all_orbs
Supplemental Table S1. Small Subunit Ribosomal RNA assembled with PhyloFlash
OTUname	read_cov	coverage	dbHit	taxonomy	%id	alnlen	evalue	Library	AssembledSSU
22030FL-14-01-08_S376_L004.PFspades_1	334	1.76287	FN553630.1.1498	Bacteria;Pseudomonadota;Gammaproteobacteria;Incertae Sedis;Incertae Sedis;Incertae Sedis;uncultured sediment bacterium	99.7	1498	-1	22030FL-14-01-08_S376_L004	PFspades_1
22030FL-14-01-08_S376_L004.PFspades_4	306	1.69957	EF069373.1.1439	Archaea;Thermoproteota;Nitrososphaeria;Nitrosopumilales;Nitrosopumilaceae;Candidatus Nitrosopumilus;uncultured Nitrosopumilales archaeon	99.4	1291	-1	22030FL-14-01-08_S376_L004	PFspades_4
22030FL-14-01-08_S376_L004.PFspades_3	184	1.09987	EU491108.1.1460	Bacteria;Pseudomonadota;Alphaproteobacteria;Kiloniellales;Kiloniellaceae;Incertae Sedis;uncultured bacterium	99	1387	-1	22030FL-14-01-08_S376_L004	PFspades_3
22030FL-14-01-08_S376_L004.PFspades_7	96	1.03018	EU491096.1.1469	Bacteria;Chloroflexota;Anaerolineae;Anaerolineales;Anaerolineaceae;Incertae Sedis;uncultured bacterium	98.5	982	-1	22030FL-14-01-08_S376_L004	PFspades_7
22030FL-14-01-08_S376_L004.PFspades_6	164	0.943812	KM071698.1.1522	Bacteria;Acidobacteriota;Vicinamibacteria;Subgroup 9;Incertae Sedis;Incertae Sedis;uncultured bacterium	99.2	1433	-1	22030FL-14-01-08_S376_L004	PFspades_6
22030FL-14-01-08_S376_L004.PFspades_5	119	0.911302	KM051575.1.1448	Bacteria;Pseudomonadota;Alphaproteobacteria;Caulobacterales;Parvularculaceae;Amphiplicatus;uncultured bacterium	94.6	1436	-1	22030FL-14-01-08_S376_L004	PFspades_5
22030FL-14-01-08_S376_L004.PFspades_2	137	0.85706	JF769674.1.1524	Bacteria;Balneolota;Balneolia;Balneolales;Balneolaceae;B2706-C7;uncultured bacterium	96.6	1512	-1	22030FL-14-01-08_S376_L004	PFspades_2
22030FL-14-01-137_S419_L004.PFspades_7	1251	4.93868	FN553630.1.1498	Bacteria;Pseudomonadota;Gammaproteobacteria;Incertae Sedis;Incertae Sedis;Incertae Sedis;uncultured sediment bacterium	100	1498	-1	22030FL-14-01-137_S419_L004	PFspades_7
22030FL-14-01-137_S419_L004.PFspades_8	791	2.94717	EF069373.1.1439	Bacteria;Acidobacteriota;Vicinamibacteria;Subgroup 9;Incertae Sedis;Incertae Sedis;uncultured bacterium	99.3	1440	-1	22030FL-14-01-137_S419_L004	PFspades_8
22030FL-14-01-137_S419_L004.PFspades_2	883	2.87048	KF616682.1.1438	Bacteria;Chloroflexota;Anaerolineae;Anaerolineales;Anaerolineaceae;Incertae Sedis;uncultured bacterium	98.6	1438	-1	22030FL-14-01-137_S419_L004	PFspades_2
22030FL-14-01-137_S419_L004.PFspades_6	447	2.10784	KM071698.1.1522		99.1	1521	-1	22030FL-14-01-137_S419_L004	PFspades_6
22030FL-14-01-137_S419_L004.PFspades_4	553	1.98543	EU491108.1.1460	Bacteria;Pseudomonadota;Alphaproteobacteria;Kiloniellales;Kiloniellaceae;Incertae Sedis;uncultured bacterium	99	1460	-1	22030FL-14-01-137_S419_L004	PFspades_4
22030FL-14-01-137_S419_L004.PFspades_5	357	1.79328	JF769674.1.1524	Bacteria;Balneolota;Balneolia;Balneolales;Balneolaceae;B2706-C7;uncultured bacterium	96.6	1512	-1	22030FL-14-01-137_S419_L004	PFspades_5
22030FL-14-01-137_S419_L004.PFspades_3	261	1.10653	JN886888.1.1512	Bacteria;Planctomycetota;Phycisphaerae;CCM11a;Incertae Sedis;Incertae Sedis;uncultured Planctomycetales bacterium	92.9	1512	-1	22030FL-14-01-137_S419_L004	PFspades_3
22030FL-14-01-137_S419_L004.PFspades_9	214	1.10318	EU734961.1.1497	Bacteria;Pseudomonadota;Gammaproteobacteria;Burkholderiales;Nitrosomonadaceae;Nitrosomonas;uncultured bacterium	99.8	1319	-1	22030FL-14-01-137_S419_L004	PFspades_9
22030FL-14-01-137_S419_L004.PFspades_11	135	0.945368	JQ716269.1.1517	Bacteria;Calditrichota;Calditrichia;Calditrichales;Calditrichaceae;Incertae Sedis;uncultured bacterium	91.3	961	-1	22030FL-14-01-137_S419_L004	PFspades_11
22030FL-14-01-137_S419_L004.PFspades_1	219	0.935516	HQ674237.1.1523	Bacteria;Gemmatimonadota;BD2-11 terrestrial group;Incertae Sedis;Incertae Sedis;Incertae Sedis;uncultured bacterium	99.1	1523	-1	22030FL-14-01-137_S419_L004	PFspades_1
22030FL-14-01-137_S419_L004.PFspades_10	203	0.871545	AB015560.1.1481	Bacteria;Nitrospinota;Nitrospinia;Nitrospinales;Nitrospinaceae;Nitrospina;uncultured delta proteobacterium	96.6	1245	-1	22030FL-14-01-137_S419_L004	PFspades_10
GIUS-AAI2-0092-99AD-2N1.PFspades_1	857	9.45022	DQ504354.1.1974	Eukaryota;SAR;Rhizaria;Cercozoa;Ascetosporea;uncultured Haplosporidia	92.9	1916	-1	GIUS-AAI2-0092-99AD-2N1	PFspades_1
GIUS-AAI2-0092-99AD-2N1.PFspades_3	304	4.54795	KJ483028.1.1721	Eukaryota;Amorphea;Obazoa;Opisthokonta;Holozoa;Choanozoa;Metazoa;Animalia;BCP clade;Cnidaria;Anthozoa;Hexacorallia;Relicanthus daphneae	100	1709	-1	GIUS-AAI2-0092-99AD-2N1	PFspades_3
GIUS-AAI2-0092-99AD-2N1.PFspades_2	302	4.08885	EU491716.1.1463	Bacteria;Pseudomonadota;Gammaproteobacteria;MD2904-B13;Incertae Sedis;Incertae Sedis;uncultured bacterium	96.3	1465	-1	GIUS-AAI2-0092-99AD-2N1	PFspades_2
GIUS-AAI2-0092-99AD-2N1.PFspades_5	284	3.31477	EF069373.1.1439	Archaea;Thermoproteota;Nitrososphaeria;Nitrosopumilales;Nitrosopumilaceae;Candidatus Nitrosopumilus;uncultured Nitrosopumilales archaeon	99.2	1440	-1	GIUS-AAI2-0092-99AD-2N1	PFspades_5
GIUS-AAI2-0092-99AD-2N1.PFspades_7	195	3.21241	AB015560.1.1481	Bacteria;Nitrospinota;Nitrospinia;Nitrospinales;Nitrospinaceae;Nitrospina;uncultured delta proteobacterium	99.6	1481	-1	GIUS-AAI2-0092-99AD-2N1	PFspades_7
GIUS-AAI2-0092-99AD-2N1.PFspades_4	203	3.11437	KY241533.1.1482	Bacteria;Gemmatimonadota;BD2-11 terrestrial group;Incertae Sedis;Incertae Sedis;Incertae Sedis;uncultured bacterium	94.9	1485	-1	GIUS-AAI2-0092-99AD-2N1	PFspades_4
GIUS-AAI2-0092-99AD-2N1.PFspades_6	166	1.95633	DQ395453.1.1489	Bacteria;Pseudomonadota;Alphaproteobacteria;Kiloniellales;Kiloniellaceae;Incertae Sedis;uncultured organism	99.8	1475	-1	GIUS-AAI2-0092-99AD-2N1	PFspades_6
GIUS-AAI2-0092-99AD-2N1.PFspades_8	74	1.63371	KM356547.1.1420	Bacteria;Pseudomonadota;Alphaproteobacteria;Defluviicoccales;Incertae Sedis;Incertae Sedis;uncultured bacterium	92.7	954	-1	GIUS-AAI2-0092-99AD-2N1	PFspades_8
GIUS-AAI2-0092-99AD-2N1.PFspades_9	52	1.41491	GU118216.1.1447	Bacteria;Bacteroidota;Bacteroidia;Cytophagales;Cyclobacteriaceae;Incertae Sedis;uncultured bacterium	96.9	934	-1	GIUS-AAI2-0092-99AD-2N1	PFspades_9
GIUS-AAI2-0092-99AD-2N1.PFspades_14	47	1.37634	JF344492.1.1518	Bacteria;Acidobacteriota;Subgroup 26;Incertae Sedis;Incertae Sedis;Incertae Sedis;uncultured Acidobacteria bacterium	94.1	962	-1	GIUS-AAI2-0092-99AD-2N1	PFspades_14
GIUS-AAI2-0092-99AD-2N1.PFspades_10	84	1.36155	KF596630.1.1465	Bacteria;Pseudomonadota;Gammaproteobacteria;Arenicellales;Arenicellaceae;Incertae Sedis;uncultured bacterium	97.9	942	-1	GIUS-AAI2-0092-99AD-2N1	PFspades_10
GIUS-AAI2-0092-99AD-2N1.PFspades_12	43	1.34654	JX227200.1.1435	Bacteria;Pseudomonadota;Alphaproteobacteria;Caulobacterales;Parvularculaceae;Marinicaulis;uncultured bacterium	99.9	969	-1	GIUS-AAI2-0092-99AD-2N1	PFspades_12
GIUS-AAI2-0093-99AD-2N1.PFspades_8	35746	525.582	KJ483028.1.1721	Eukaryota;Amorphea;Obazoa;Opisthokonta;Holozoa;Choanozoa;Metazoa;Animalia;BCP clade;Cnidaria;Anthozoa;Hexacorallia;Relicanthus daphneae	99.9	1424	-1	GIUS-AAI2-0093-99AD-2N1	PFspades_8
GIUS-AAI2-0093-99AD-2N1.PFspades_3	1787	24.5009	FJ497524.1.1473	Bacteria;Pseudomonadota;Alphaproteobacteria;Kordiimonadales;Incertae Sedis;Incertae Sedis;uncultured Alphaproteobacteria bacterium	96.5	1466	-1	GIUS-AAI2-0093-99AD-2N1	PFspades_3
GIUS-AAI2-0093-99AD-2N1.PFspades_2	1610	21.822	AY210448.1.1830	Eukaryota;Amorphea;Obazoa;Opisthokonta;Holozoa;Choanozoa;Metazoa;Animalia;BCP clade;Bilateria;Protostomia;Lophotrochozoa;Nemertea;Enopla;Monostilifera;Oerstedia dorsalis	99.1	1823	-1	GIUS-AAI2-0093-99AD-2N1	PFspades_2
GIUS-AAI2-0093-99AD-2N1.PFspades_4	912	12.441	HG514091.1.1517	Bacteria;Calditrichota;Calditrichia;Calditrichales;Calditrichaceae;Incertae Sedis;uncultured bacterium	81.2	1519	-1	GIUS-AAI2-0093-99AD-2N1	PFspades_4
GIUS-AAI2-0093-99AD-2N1.PFspades_6	623	8.74905	JQ287100.1.1483	Bacteria;Bacteroidota;Bacteroidia;Cytophagales;Cyclobacteriaceae;Incertae Sedis;uncultured bacterium	97.2	1483	-1	GIUS-AAI2-0093-99AD-2N1	PFspades_6
GIUS-AAI2-0093-99AD-2N1.PFspades_1	628	8.12832	KP174596.1.1518	Bacteria;Acidobacteriota;Thermoanaerobaculia;Thermoanaerobaculales;Thermoanaerobaculaceae;Subgroup 10;bacterium YC-ZSS-LKJ67	93.2	1519	-1	GIUS-AAI2-0093-99AD-2N1	PFspades_1
GIUS-AAI2-0093-99AD-2N1.PFspades_5	400	5.78592	KY609390.1.1460	Bacteria;Pseudomonadota;Alphaproteobacteria;Kiloniellales;Kiloniellaceae;Incertae Sedis;uncultured bacterium	98.3	1460	-1	GIUS-AAI2-0093-99AD-2N1	PFspades_5
GIUS-AAI2-0093-99AD-2N1.PFspades_16	280	5.3396	JN408878.1.1433	Bacteria;Patescibacteria;Parcubacteria;Candidatus Nomurabacteria;Incertae Sedis;Incertae Sedis;uncultured bacterium	83.9	1437	-1	GIUS-AAI2-0093-99AD-2N1	PFspades_16
GIUS-AAI2-0093-99AD-2N1.PFspades_14	249	4.97391	JQ753163.1.1507	Bacteria;Pseudomonadota;Gammaproteobacteria;Pseudomonadales;Saccharospirillaceae;Oleispira;uncultured bacterium	99.1	1507	-1	GIUS-AAI2-0093-99AD-2N1	PFspades_14
GIUS-AAI2-0093-99AD-2N1.PFspades_13	238	4.92945	AJ240999.1.1501	Bacteria;Bdellovibrionota;Bacteriovoracia;Bacteriovoracales;Bacteriovoracaceae;Peredibacter;uncultured delta proteobacterium Sva0447	94.2	1504	-1	GIUS-AAI2-0093-99AD-2N1	PFspades_13
GIUS-AAI2-0093-99AD-2N1.PFspades_10	222	4.31976	GQ984319.1.1478	Bacteria;Bacteroidota;Bacteroidia;Flavobacteriales;NS9 marine group;Incertae Sedis;uncultured Bacteroidetes bacterium	99.7	1478	-1	GIUS-AAI2-0093-99AD-2N1	PFspades_10
GIUS-AAI2-0093-99AD-2N1.PFspades_11	232	4.31041	AY490210.1.2008	Eukaryota;Discoba;Discicristata;Euglenozoa;Diplonemea;Rhynchopus;Rhynchopus sp. SH-2004-II	99.5	1651	-1	GIUS-AAI2-0093-99AD-2N1	PFspades_11
GIUS-AAI2-0093-99AD-2N1.PFspades_15	257	4.24078	EU287358.1.1488	Bacteria;Bacteroidota;Bacteroidia;Flavobacteriales;Flavobacteriaceae;Maribacter;uncultured bacterium	98.1	1488	-1	GIUS-AAI2-0093-99AD-2N1	PFspades_15
GIUS-AAI2-0093-99AD-2N1.PFspades_18	208	3.93259	GU473310.1.1801	Eukaryota;Amorphea;Obazoa;Opisthokonta;Holozoa;Choanozoa;Metazoa;Animalia;BCP clade;Cnidaria;Anthozoa;Hexacorallia;Actiniaria;Metedwardsia akkeshi	96.3	1426	-1	GIUS-AAI2-0093-99AD-2N1	PFspades_18
GIUS-AAI2-0093-99AD-2N1.PFspades_12	218	3.60575	GQ903346.1.1463	Bacteria;Pseudomonadota;Alphaproteobacteria;Kordiimonadales;Incertae Sedis;Incertae Sedis;uncultured bacterium	98.2	1463	-1	GIUS-AAI2-0093-99AD-2N1	PFspades_12
GIUS-AAI2-0093-99AD-2N1.PFspades_7	205	3.58166	KX172595.1.1435	Bacteria;Planctomycetota;Phycisphaerae;Phycisphaerales;Phycisphaeraceae;Incertae Sedis;uncultured bacterium	98.8	1435	-1	GIUS-AAI2-0093-99AD-2N1	PFspades_7
GIUS-AAI2-0093-99AD-2N1.PFspades_17	165	3.48412	EU236356.1.1375	Bacteria;Bacteroidota;Bacteroidia;Flavobacteriales;Flavobacteriaceae;Flavicella;uncultured bacterium	98.5	1375	-1	GIUS-AAI2-0093-99AD-2N1	PFspades_17
GIUS-AAI2-0093-99AD-2N1.PFspades_9	209	3.13446	DQ395453.1.1489	Bacteria;Pseudomonadota;Alphaproteobacteria;Kiloniellales;Kiloniellaceae;Incertae Sedis;uncultured organism	98.8	1481	-1	GIUS-AAI2-0093-99AD-2N1	PFspades_9
GIUS-AAI2-0093-99AD-2N1.PFspades_26	87	2.96083	DQ395657.1.1483	Bacteria;Bacteroidota;Bacteroidia;Flavobacteriales;Flavobacteriaceae;Tenacibaculum;uncultured organism	99.6	974	-1	GIUS-AAI2-0093-99AD-2N1	PFspades_26
GIUS-AAI2-0093-99AD-2N1.PFspades_20	94	2.46727	HM598243.1.1495	Bacteria;Pseudomonadota;Gammaproteobacteria;Pseudomonadales;Spongiibacteraceae;BD1-7 clade;uncultured bacterium	96.2	1097	-1	GIUS-AAI2-0093-99AD-2N1	PFspades_20
GIUS-AAI2-0093-99AD-2N1.PFspades_21	83	2.20963	AY382584.1.1510	Bacteria;Pseudomonadota;Gammaproteobacteria;Enterobacterales;Moritellaceae;Moritella;Moritella sp. 1-2-8-1	99.3	1048	-1	GIUS-AAI2-0093-99AD-2N1	PFspades_21
GIUS-AAI2-0093-99AD-2N1.PFspades_19	79	1.96705	JX227033.1.1471	Bacteria;Planctomycetota;Planctomycetes;Pirellulales;Pirellulaceae;Blastopirellula;uncultured bacterium	93.4	954	-1	GIUS-AAI2-0093-99AD-2N1	PFspades_19
GIUS-AAI2-0094-99AD-2N1.PFspades_30	1358	30.3122	HM598243.1.1495	Bacteria;Pseudomonadota;Gammaproteobacteria;Pseudomonadales;Spongiibacteraceae;BD1-7 clade;uncultured bacterium	96.1	987	-1	GIUS-AAI2-0094-99AD-2N1	PFspades_30
GIUS-AAI2-0094-99AD-2N1.PFspades_10	1192	18.013	DQ395657.1.1483	Bacteria;Bacteroidota;Bacteroidia;Flavobacteriales;Flavobacteriaceae;Tenacibaculum;uncultured organism	99.5	1468	-1	GIUS-AAI2-0094-99AD-2N1	PFspades_10
GIUS-AAI2-0094-99AD-2N1.PFspades_3	1105	16.1035	ARTD01000013.14481.15976	Bacteria;Bacteroidota;Bacteroidia;Flavobacteriales;Flavobacteriaceae;Aurantivirga;Flavobacterium sp. SCGC AAA160-P02	97.3	1498	-1	GIUS-AAI2-0094-99AD-2N1	PFspades_3
GIUS-AAI2-0094-99AD-2N1.PFspades_24	837	15.2288	EU287358.1.1488	Bacteria;Bacteroidota;Bacteroidia;Flavobacteriales;Flavobacteriaceae;Maribacter;uncultured bacterium	98.4	1404	-1	GIUS-AAI2-0094-99AD-2N1	PFspades_24
GIUS-AAI2-0094-99AD-2N1.PFspades_1	1127	14.7695	KM051625.1.1467	Bacteria;Pseudomonadota;Alphaproteobacteria;Parvibaculales;Parvibaculaceae;Mf105b01;uncultured bacterium	99.7	1456	-1	GIUS-AAI2-0094-99AD-2N1	PFspades_1
GIUS-AAI2-0094-99AD-2N1.PFspades_2	906	12.6255	FN553630.1.1498	Bacteria;Pseudomonadota;Gammaproteobacteria;Incertae Sedis;Incertae Sedis;Incertae Sedis;uncultured sediment bacterium	100	1498	-1	GIUS-AAI2-0094-99AD-2N1	PFspades_2
GIUS-AAI2-0094-99AD-2N1.PFspades_7	871	12.2636	GQ903346.1.1463	Bacteria;Pseudomonadota;Alphaproteobacteria;Kordiimonadales;Incertae Sedis;Incertae Sedis;uncultured bacterium	98.8	1463	-1	GIUS-AAI2-0094-99AD-2N1	PFspades_7
GIUS-AAI2-0094-99AD-2N1.PFspades_5	769	10.6574	KF799245.1.1444	Bacteria;Pseudomonadota;Alphaproteobacteria;Sphingomonadales;Sphingomonadaceae;Pacificimonas;uncultured bacterium	95.6	1469	-1	GIUS-AAI2-0094-99AD-2N1	PFspades_5
GIUS-AAI2-0094-99AD-2N1.PFspades_9	681	10.5485	GQ850548.1.1503	Bacteria;Planctomycetota;Planctomycetes;Planctomycetales;Gimesiaceae;Gimesia;uncultured planctomycete	98.5	1503	-1	GIUS-AAI2-0094-99AD-2N1	PFspades_9
GIUS-AAI2-0094-99AD-2N1.PFspades_11	605	9.50449	KC682853.1.1456	Bacteria;Pseudomonadota;Alphaproteobacteria;Hyphomicrobiales;Rhizobiaceae;Pseudahrensia;uncultured bacterium	99.3	1460	-1	GIUS-AAI2-0094-99AD-2N1	PFspades_11
GIUS-AAI2-0094-99AD-2N1.PFspades_6	650	9.28586	EU287323.1.1483	Bacteria;Bacteroidota;Bacteroidia;Flavobacteriales;Flavobacteriaceae;Incertae Sedis;uncultured bacterium	96.6	1483	-1	GIUS-AAI2-0094-99AD-2N1	PFspades_6
GIUS-AAI2-0094-99AD-2N1.PFspades_17	585	9.11196	AB981883.1.1444	Bacteria;Bacteroidota;Bacteroidia;Chitinophagales;Saprospiraceae;Incertae Sedis;uncultured bacterium	95.8	1444	-1	GIUS-AAI2-0094-99AD-2N1	PFspades_17
GIUS-AAI2-0094-99AD-2N1.PFspades_14	522	7.46011	FPLS01042143.15.1521	Bacteria;Fibrobacterota;Fibrobacteria;Fibrobacterales;Fibrobacteraceae;Incertae Sedis;metagenome	89.1	1519	-1	GIUS-AAI2-0094-99AD-2N1	PFspades_14
GIUS-AAI2-0094-99AD-2N1.PFspades_13	457	6.89825	EU925923.1.1501	Bacteria;Verrucomicrobiota;Verrucomicrobiia;Verrucomicrobiales;Rubritaleaceae;Persicirhabdus;uncultured bacterium	95.9	1504	-1	GIUS-AAI2-0094-99AD-2N1	PFspades_13
GIUS-AAI2-0094-99AD-2N1.PFspades_25	326	5.96966	JN408878.1.1433	Bacteria;Patescibacteria;Parcubacteria;Candidatus Nomurabacteria;Incertae Sedis;Incertae Sedis;uncultured bacterium	83.9	1437	-1	GIUS-AAI2-0094-99AD-2N1	PFspades_25
GIUS-AAI2-0094-99AD-2N1.PFspades_16	447	5.9625	JX193309.1.1520	Bacteria;Bacteroidota;Bacteroidia;Flavobacteriales;Flavobacteriaceae;Maribacter;uncultured bacterium	95.9	1509	-1	GIUS-AAI2-0094-99AD-2N1	PFspades_16
GIUS-AAI2-0094-99AD-2N1.PFspades_38	201	5.6647	AF468303.1.1428	Bacteria;Bacteroidota;Bacteroidia;Flavobacteriales;Flavobacteriaceae;Incertae Sedis;uncultured bacterium	97.7	1124	-1	GIUS-AAI2-0094-99AD-2N1	PFspades_38
GIUS-AAI2-0094-99AD-2N1.PFspades_23	281	5.3521	GQ984319.1.1478	Bacteria;Bacteroidota;Bacteroidia;Flavobacteriales;NS9 marine group;Incertae Sedis;uncultured Bacteroidetes bacterium	99.7	1478	-1	GIUS-AAI2-0094-99AD-2N1	PFspades_23
GIUS-AAI2-0094-99AD-2N1.PFspades_12	327	5.26043	AB630916.1.1449	Bacteria;Verrucomicrobiota;Verrucomicrobiia;Chthoniobacterales;Terrimicrobiaceae;Terrimicrobium;uncultured bacterium	95.6	1449	-1	GIUS-AAI2-0094-99AD-2N1	PFspades_12
GIUS-AAI2-0094-99AD-2N1.PFspades_26	214	4.58746	EU236356.1.1375	Bacteria;Bacteroidota;Bacteroidia;Flavobacteriales;Flavobacteriaceae;Flavicella;uncultured bacterium	98.4	1347	-1	GIUS-AAI2-0094-99AD-2N1	PFspades_26
GIUS-AAI2-0094-99AD-2N1.PFspades_32	170	4.4635	JN873969.1.1487	Bacteria;Pseudomonadota;Gammaproteobacteria;Pseudomonadales;Halieaceae;OM60(NOR5) clade;uncultured bacterium	97.6	985	-1	GIUS-AAI2-0094-99AD-2N1	PFspades_32
GIUS-AAI2-0094-99AD-2N1.PFspades_8	271	4.429	AY210448.1.1830	Eukaryota;Amorphea;Obazoa;Opisthokonta;Holozoa;Choanozoa;Metazoa;Animalia;BCP clade;Bilateria;Protostomia;Lophotrochozoa;Nemertea;Enopla;Monostilifera;Oerstedia dorsalis	99.1	1823	-1	GIUS-AAI2-0094-99AD-2N1	PFspades_8
GIUS-AAI2-0094-99AD-2N1.PFspades_33	145	4.41995	DQ369013.1.2023	Eukaryota;SAR;Rhizaria;Cercozoa;Ascetosporea;Paradiniidae;Paradinium;uncultured marine eukaryote	79.3	1040	-1	GIUS-AAI2-0094-99AD-2N1	PFspades_33
GIUS-AAI2-0094-99AD-2N1.PFspades_28	181	3.93106	JQ753163.1.1507	Bacteria;Pseudomonadota;Gammaproteobacteria;Pseudomonadales;Saccharospirillaceae;Oleispira;uncultured bacterium	99.1	1411	-1	GIUS-AAI2-0094-99AD-2N1	PFspades_28
GIUS-AAI2-0094-99AD-2N1.PFspades_20	221	3.57964	FJ717268.1.1537	Bacteria;Spirochaetota;Spirochaetia;Spirochaetales;Spirochaetaceae;Oceanispirochaeta;uncultured bacterium	84.8	1557	-1	GIUS-AAI2-0094-99AD-2N1	PFspades_20
GIUS-AAI2-0094-99AD-2N1.PFspades_19	430	3.37706	DQ906757.1.1503	Bacteria;Pseudomonadota;Gammaproteobacteria;Enterobacterales;Kangiellaceae;Incertae Sedis;uncultured Antarctic sea ice bacterium	98.7	1503	-1	GIUS-AAI2-0094-99AD-2N1	PFspades_19
GIUS-AAI2-0094-99AD-2N1.PFspades_18	296	3.32618	JQ287255.1.1500	Bacteria;Pseudomonadota;Gammaproteobacteria;JTB23;Incertae Sedis;Incertae Sedis;uncultured bacterium	97.7	1500	-1	GIUS-AAI2-0094-99AD-2N1	PFspades_18
GIUS-AAI2-0094-99AD-2N1.PFspades_15	197	3.15815	KX172837.1.1459	Bacteria;Pseudomonadota;Gammaproteobacteria;Pseudomonadales;Nitrincolaceae;Incertae Sedis;uncultured bacterium	99.7	1459	-1	GIUS-AAI2-0094-99AD-2N1	PFspades_15
GIUS-AAI2-0094-99AD-2N1.PFspades_4	211	3.12512	JX227321.1.1502	Bacteria;Pseudomonadota;Gammaproteobacteria;Gammaproteobacteria Incertae Sedis;Unknown Family;Candidatus Berkiella;uncultured bacterium	91.3	1504	-1	GIUS-AAI2-0094-99AD-2N1	PFspades_4
GIUS-AAI2-0094-99AD-2N1.PFspades_37	118	2.90177	JX226832.1.1443	Bacteria;Pseudomonadota;Alphaproteobacteria;Rhodobacterales;Paracoccaceae;Roseobacter clade NAC11-7 lineage;uncultured bacterium	96.7	973	-1	GIUS-AAI2-0094-99AD-2N1	PFspades_37
GIUS-AAI2-0094-99AD-2N1.PFspades_22	117	2.28368	LFLC01000014.6884.8341	Archaea;Thermoproteota;Nitrososphaeria;Nitrosopumilales;Nitrosopumilaceae;Candidatus Nitrosopumilus;Nitrosopumilus sp. LS_AOA	99.4	1458	-1	GIUS-AAI2-0094-99AD-2N1	PFspades_22
GIUS-AAI2-0094-99AD-2N1.PFspades_35	90	2.23033	EU287317.1.1504	Bacteria;Pseudomonadota;Gammaproteobacteria;Enterobacterales;Kangiellaceae;Aliikangiella;uncultured bacterium	97	1138	-1	GIUS-AAI2-0094-99AD-2N1	PFspades_35
GIUS-AAI2-0094-99AD-2N1.PFspades_21	108	2.04661	KX173070.1.1410	Bacteria;Chloroflexota;JG30-KF-CM66;Incertae Sedis;Incertae Sedis;Incertae Sedis;uncultured bacterium	97.9	1410	-1	GIUS-AAI2-0094-99AD-2N1	PFspades_21
GIUS-AAI2-0094-99AD-2N1.PFspades_27	99	1.95454	KF799703.1.1498	Bacteria;Bdellovibrionota;Bacteriovoracia;Bacteriovoracales;Bacteriovoracaceae;Peredibacter;uncultured bacterium	95.7	1393	-1	GIUS-AAI2-0094-99AD-2N1	PFspades_27
GIUS-AAI2-0094-99AD-2N1.PFspades_29	83	1.79234	AJ966485.1.1752	Eukaryota;Amorphea;Obazoa;Opisthokonta;Holozoa;Choanozoa;Metazoa;Animalia;BCP clade;Bilateria;Protostomia;Ecdysozoa;Nematozoa;Nematoda;Chromadorea;Monhysterida;Halomonhystera disjuncta	98	1174	-1	GIUS-AAI2-0094-99AD-2N1	PFspades_29
GIUS-AAI2-0094-99AD-2N1.PFspades_40	52	1.48837	HF558611.1.1520	Bacteria;Dadabacteria;Dadabacteriia;Dadabacteriales;Incertae Sedis;CSP1-2;uncultured bacterium	94.1	953	-1	GIUS-AAI2-0094-99AD-2N1	PFspades_40
GIUS-AAI2-0094-99AD-2N1.PFspades_31	58	1.45537	MF190553.1.1792	Eukaryota;Amorphea;Obazoa;Opisthokonta;Holozoa;Choanozoa;Choanoflagellata;Filasterea;Ministeriida;Capsasporidae;Pigoraptor chileana	85.3	1168	-1	GIUS-AAI2-0094-99AD-2N1	PFspades_31
GIUS-AAI2-0095-99AD-2N1.PFspades_9	3586	62.206	KJ483028.1.1721	Eukaryota;Amorphea;Obazoa;Opisthokonta;Holozoa;Choanozoa;Metazoa;Animalia;BCP clade;Cnidaria;Anthozoa;Hexacorallia;Relicanthus daphneae	100	1397	-1	GIUS-AAI2-0095-99AD-2N1	PFspades_9
GIUS-AAI2-0095-99AD-2N1.PFspades_1	1964	22.2874	AF052906.1.1825	Eukaryota;Amorphea;Obazoa;Opisthokonta;Holozoa;Choanozoa;Metazoa;Animalia;BCP clade;Cnidaria;Anthozoa;Octocorallia;Alcyonacea;Lepidisis sp.	97.2	1783	-1	GIUS-AAI2-0095-99AD-2N1	PFspades_1
GIUS-AAI2-0095-99AD-2N1.PFspades_6	1117	21.1298	FPLS01042143.15.1521	Bacteria;Fibrobacterota;Fibrobacteria;Fibrobacterales;Fibrobacteraceae;Incertae Sedis;metagenome	89.9	1520	-1	GIUS-AAI2-0095-99AD-2N1	PFspades_6
GIUS-AAI2-0095-99AD-2N1.PFspades_4	892	14.3964	EU287317.1.1504	Bacteria;Pseudomonadota;Gammaproteobacteria;Enterobacterales;Kangiellaceae;Aliikangiella;uncultured bacterium	94.6	1504	-1	GIUS-AAI2-0095-99AD-2N1	PFspades_4
GIUS-AAI2-0095-99AD-2N1.PFspades_2	962	12.6082	KC682853.1.1456	Bacteria;Pseudomonadota;Alphaproteobacteria;Hyphomicrobiales;Rhizobiaceae;Pseudahrensia;uncultured bacterium	99.3	1460	-1	GIUS-AAI2-0095-99AD-2N1	PFspades_2
GIUS-AAI2-0095-99AD-2N1.PFspades_8	486	6.12484	LFLC01000014.6884.8341	Archaea;Thermoproteota;Nitrososphaeria;Nitrosopumilales;Nitrosopumilaceae;Candidatus Nitrosopumilus;Nitrosopumilus sp. LS_AOA	99.2	1458	-1	GIUS-AAI2-0095-99AD-2N1	PFspades_8
GIUS-AAI2-0095-99AD-2N1.PFspades_3	330	5.35199	EU491383.1.1494	Bacteria;Pseudomonadota;Gammaproteobacteria;Pseudomonadales;Spongiibacteraceae;BD1-7 clade;uncultured bacterium	95.9	1500	-1	GIUS-AAI2-0095-99AD-2N1	PFspades_3
GIUS-AAI2-0095-99AD-2N1.PFspades_10	307	4.97356	DQ504354.1.1974	Eukaryota;SAR;Rhizaria;Cercozoa;Ascetosporea;uncultured Haplosporidia	85.1	1225	-1	GIUS-AAI2-0095-99AD-2N1	PFspades_10
GIUS-AAI2-0095-99AD-2N1.PFspades_7	229	4.18954	FJ203522.1.1433	Bacteria;Planctomycetota;Phycisphaerae;Phycisphaerales;Phycisphaeraceae;Phycisphaera;uncultured bacterium	92.3	1435	-1	GIUS-AAI2-0095-99AD-2N1	PFspades_7
GIUS-AAI2-0095-99AD-2N1.PFspades_11	188	3.63599	JN232987.1.1459	Bacteria;Pseudomonadota;Gammaproteobacteria;Arenicellales;Arenicellaceae;HTCC5015;uncultured gamma proteobacterium	98.4	1394	-1	GIUS-AAI2-0095-99AD-2N1	PFspades_11
GIUS-AAI2-0095-99AD-2N1.PFspades_14	128	3.56982	JX016829.1.1480	Bacteria;Bacteroidota;Bacteroidia;Flavobacteriales;Cryomorphaceae;Vicingus;uncultured bacterium	97.3	1063	-1	GIUS-AAI2-0095-99AD-2N1	PFspades_14
GIUS-AAI2-0095-99AD-2N1.PFspades_5	222	2.82317	JQ586286.1.1484	Bacteria;Bacteroidota;Bacteroidia;Flavobacteriales;Flavobacteriaceae;Incertae Sedis;uncultured bacterium	95.8	1484	-1	GIUS-AAI2-0095-99AD-2N1	PFspades_5
GIUS-AAI2-0095-99AD-2N1.PFspades_12	120	2.53446	KU981020.1.1509	Bacteria;Bacteroidota;Bacteroidia;Cytophagales;Cyclobacteriaceae;Reichenbachiella;Reichenbachiella versicolor	93	1370	-1	GIUS-AAI2-0095-99AD-2N1	PFspades_12
GIUS-AAI2-0095-99AD-2N1.PFspades_13	91	1.74607	MF571788.1.1492	Bacteria;Pseudomonadota;Gammaproteobacteria;Pseudomonadales;Saccharospirillaceae;Incertae Sedis;uncultured bacterium	96.3	1281	-1	GIUS-AAI2-0095-99AD-2N1	PFspades_13
GIUS-AAI2-0096-99AD-2N1.PFspades_2	2439	31.8886	EU491383.1.1494	Bacteria;Pseudomonadota;Gammaproteobacteria;Pseudomonadales;Spongiibacteraceae;BD1-7 clade;uncultured bacterium	95.9	1500	-1	GIUS-AAI2-0096-99AD-2N1	PFspades_2
GIUS-AAI2-0096-99AD-2N1.PFspades_12	1806	29.2246	FPLS01042143.15.1521	Bacteria;Fibrobacterota;Fibrobacteria;Fibrobacterales;Fibrobacteraceae;Incertae Sedis;metagenome	89.1	1519	-1	GIUS-AAI2-0096-99AD-2N1	PFspades_12
GIUS-AAI2-0096-99AD-2N1.PFspades_5	1318	19.3595	EU287317.1.1504	Bacteria;Pseudomonadota;Gammaproteobacteria;Enterobacterales;Kangiellaceae;Aliikangiella;uncultured bacterium	94.6	1504	-1	GIUS-AAI2-0096-99AD-2N1	PFspades_5
GIUS-AAI2-0096-99AD-2N1.PFspades_14	1017	17.1124	JX016829.1.1480	Bacteria;Bacteroidota;Bacteroidia;Flavobacteriales;Cryomorphaceae;Vicingus;uncultured bacterium	99.3	1480	-1	GIUS-AAI2-0096-99AD-2N1	PFspades_14
GIUS-AAI2-0096-99AD-2N1.PFspades_9	1193	17.0255	FJ717268.1.1537	Bacteria;Spirochaetota;Spirochaetia;Spirochaetales;Spirochaetaceae;Oceanispirochaeta;uncultured bacterium	85	1556	-1	GIUS-AAI2-0096-99AD-2N1	PFspades_9
GIUS-AAI2-0096-99AD-2N1.PFspades_1	1508	15.6449	AF052906.1.1825	Eukaryota;Amorphea;Obazoa;Opisthokonta;Holozoa;Choanozoa;Metazoa;Animalia;BCP clade;Cnidaria;Anthozoa;Octocorallia;Alcyonacea;Lepidisis sp.	99	1780	-1	GIUS-AAI2-0096-99AD-2N1	PFspades_1
GIUS-AAI2-0096-99AD-2N1.PFspades_8	862	13.3059	KJ483028.1.1721	Eukaryota;Amorphea;Obazoa;Opisthokonta;Holozoa;Choanozoa;Metazoa;Animalia;BCP clade;Cnidaria;Anthozoa;Hexacorallia;Relicanthus daphneae	100	1709	-1	GIUS-AAI2-0096-99AD-2N1	PFspades_8
GIUS-AAI2-0096-99AD-2N1.PFspades_7	836	11.3473	KU981020.1.1509	Bacteria;Bacteroidota;Bacteroidia;Cytophagales;Cyclobacteriaceae;Reichenbachiella;Reichenbachiella versicolor	94.2	1502	-1	GIUS-AAI2-0096-99AD-2N1	PFspades_7
GIUS-AAI2-0096-99AD-2N1.PFspades_3	678	8.87258	FJ203522.1.1433	Bacteria;Planctomycetota;Phycisphaerae;Phycisphaerales;Phycisphaeraceae;Phycisphaera;uncultured bacterium	92.3	1435	-1	GIUS-AAI2-0096-99AD-2N1	PFspades_3
GIUS-AAI2-0096-99AD-2N1.PFspades_13	523	8.24352	KC682853.1.1456	Bacteria;Pseudomonadota;Alphaproteobacteria;Hyphomicrobiales;Rhizobiaceae;Pseudahrensia;uncultured bacterium	98.3	1460	-1	GIUS-AAI2-0096-99AD-2N1	PFspades_13
GIUS-AAI2-0096-99AD-2N1.PFspades_11	625	7.57937	LFLC01000014.6884.8341	Archaea;Thermoproteota;Nitrososphaeria;Nitrosopumilales;Nitrosopumilaceae;Candidatus Nitrosopumilus;Nitrosopumilus sp. LS_AOA	99.9	1458	-1	GIUS-AAI2-0096-99AD-2N1	PFspades_11
GIUS-AAI2-0096-99AD-2N1.PFspades_6	481	6.71339	DQ244000.1.1810	Eukaryota;SAR;Rhizaria;Cercozoa;Novel Clade 12;uncultured freshwater cercozoan	81.8	1861	-1	GIUS-AAI2-0096-99AD-2N1	PFspades_6
GIUS-AAI2-0096-99AD-2N1.PFspades_10	447	6.22622	DQ906757.1.1503	Bacteria;Pseudomonadota;Gammaproteobacteria;Enterobacterales;Kangiellaceae;Incertae Sedis;uncultured Antarctic sea ice bacterium	98.7	1503	-1	GIUS-AAI2-0096-99AD-2N1	PFspades_10
GIUS-AAI2-0096-99AD-2N1.PFspades_4	446	6.03326	KC682813.1.1450	Bacteria;Acidobacteriota;Holophagae;Acanthopleuribacterales;Acanthopleuribacteraceae;Acanthopleuribacter;uncultured bacterium	95.8	1499	-1	GIUS-AAI2-0096-99AD-2N1	PFspades_4
GIUS-AAI2-0096-99AD-2N1.PFspades_15	366	5.68212	EU287422.1.1484	Bacteria;Bacteroidota;Bacteroidia;Flavobacteriales;Flavobacteriaceae;Incertae Sedis;uncultured bacterium	94.5	1484	-1	GIUS-AAI2-0096-99AD-2N1	PFspades_15
GIUS-AAI2-0096-99AD-2N1.PFspades_21	226	4.64496	KM051688.1.1458	Bacteria;Pseudomonadota;Alphaproteobacteria;Kiloniellales;Kiloniellaceae;Incertae Sedis;uncultured bacterium	99.8	1368	-1	GIUS-AAI2-0096-99AD-2N1	PFspades_21
GIUS-AAI2-0096-99AD-2N1.PFspades_29	165	4.57398	AF317766.1.1479	Bacteria;Calditrichota;Calditrichia;Calditrichales;Calditrichaceae;JdFR-76;unidentified bacterium wb1_H02	90	896	-1	GIUS-AAI2-0096-99AD-2N1	PFspades_29
GIUS-AAI2-0096-99AD-2N1.PFspades_23	240	4.16989	JN232987.1.1459	Bacteria;Pseudomonadota;Gammaproteobacteria;Arenicellales;Arenicellaceae;HTCC5015;uncultured gamma proteobacterium	98.4	1394	-1	GIUS-AAI2-0096-99AD-2N1	PFspades_23
GIUS-AAI2-0096-99AD-2N1.PFspades_27	140	3.78056	EU799769.1.1419	Bacteria;Pseudomonadota;Gammaproteobacteria;Pseudomonadales;Pseudohongiellaceae;Pseudohongiella;uncultured bacterium	93	1137	-1	GIUS-AAI2-0096-99AD-2N1	PFspades_27
GIUS-AAI2-0096-99AD-2N1.PFspades_18	179	3.42059	GQ263904.1.1495	Bacteria;Myxococcota;Polyangiia;Nannocystales;Nannocystaceae;Incertae Sedis;uncultured bacterium	90.9	1495	-1	GIUS-AAI2-0096-99AD-2N1	PFspades_18
GIUS-AAI2-0096-99AD-2N1.PFspades_19	202	2.75696	AB015560.1.1481	Bacteria;Nitrospinota;Nitrospinia;Nitrospinales;Nitrospinaceae;Nitrospina;uncultured delta proteobacterium	99.5	1481	-1	GIUS-AAI2-0096-99AD-2N1	PFspades_19
GIUS-AAI2-0096-99AD-2N1.PFspades_17	134	2.44498	EU925923.1.1501	Bacteria;Verrucomicrobiota;Verrucomicrobiia;Verrucomicrobiales;Rubritaleaceae;Persicirhabdus;uncultured bacterium	95.9	1504	-1	GIUS-AAI2-0096-99AD-2N1	PFspades_17
GIUS-AAI2-0096-99AD-2N1.PFspades_25	91	1.96828	JX227044.1.1440	Bacteria;Pseudomonadota;Alphaproteobacteria;Caulobacterales;Hyphomonadaceae;Robiginitomaculum;uncultured bacterium	97.9	1155	-1	GIUS-AAI2-0096-99AD-2N1	PFspades_25
GIUS-AAI2-0096-99AD-2N1.PFspades_24	87	1.94183	EU799246.1.1462	Bacteria;Pseudomonadota;Alphaproteobacteria;Kordiimonadales;Incertae Sedis;Incertae Sedis;uncultured bacterium	98.1	1153	-1	GIUS-AAI2-0096-99AD-2N1	PFspades_24
GIUS-AAI2-0096-99AD-2N1.PFspades_22	94	1.70128	FN553452.1.1458	Bacteria;Chloroflexota;Anaerolineae;Ardenticatenales;Incertae Sedis;Incertae Sedis;uncultured sediment bacterium	98.3	1144	-1	GIUS-AAI2-0096-99AD-2N1	PFspades_22
GIUS-AAI2-0096-99AD-2N1.PFspades_16	100	1.61882	HM799117.1.1399	Bacteria;Patescibacteria;Gracilibacteria;Candidatus Peribacteria;Incertae Sedis;Incertae Sedis;uncultured bacterium	99.6	1399	-1	GIUS-AAI2-0096-99AD-2N1	PFspades_16
GIUS-AAI2-0096-99AD-2N1.PFspades_26	48	1.09343	DQ396257.1.1513	Bacteria;Planctomycetota;Planctomycetes;Pirellulales;Pirellulaceae;Mariniblastus;uncultured organism	95.7	1047	-1	GIUS-AAI2-0096-99AD-2N1	PFspades_26
