## Supplementary Table S2 for "The Curious Case of the Golden Orb – Relict of *Relicanthus daphneae* (Cnidaria, Anthozoa, Hexacorallia), a deep sea anemone"

### Sheet: Sheet1
Table S2. Samples included in UCE analysis.
order	family	genus	species	sample_code	NCBI BioProject Accession
Actiniaria	Acricoactinidae	Acricoactis	brachyacontis	Acri_ADK_10	PRJNA1250587
Actiniaria	Hormathiidae	Actinauge	richardi	Actinauge_richardi	PRJNA588468
Actiniaria	Actiniidae	Actinia	equina	Actinia_equina	PRJNA588468
Actiniaria	Actinostolidae	Actinostola	sp.	Actinostola_sp	PRJNA588468
Actiniaria	Sagartiidae II	Actinothoe	sp.	Actisp_PML	PRJNA1250587
Actiniaria	Aiptasiidae	Aiptasia	mutabilis	Aiptm_AD_16	PRJNA1250587
Actiniaria	Aiptasiidae	Aiptasiogeton	sp.	Aipge_NY_47	PRJNA1058408
Actiniaria	Aiptasiidae	Aiptasiogeton	eruptaurantia	Aipge_PJM_2	PRJNA1250587
Actiniaria	Aiptasiidae	Aiptasiogeton	hyalinus	Aipgh_AD_21	PRJNA1250587
Actiniaria	Aiptasiidae	Aiptasiogeton	sp.	Diadspe_FG20	PRJNA1250587
Actiniaria	Aiptasiidae	Aiptasiomorpha	texaensis	Aipmt_FSBC	PRJNA1250587
Actiniaria	Aliciidae	Alicia	sansibarensis	Alicia_sansibarensis	PRJNA588468
Actiniaria	Aliciidae	Alicia	sansibarensis	Alics_196882	PRJNA1250587
Actiniaria	Aliciidae	Alicia	sansibarensis	Alicsa_CAL_07	PRJNA1058408
Actiniaria	Aliciidae	Alicia	sansibarensis	Alicsan_MAB_41	PRJNA1058408
Actiniaria	Antholobidae	Antholoba	achates	Antha_FI_64	PRJNA1250587
Actiniaria	Antholobidae	Antholoba	achates	Antholoba_achates	PRJNA588468
Actiniaria	Actiniidae	Anthopleura	sp.	Anthopleura_sp	PRJNA588468
Actiniaria	Actiniidae	Anthostella	stephensoni	Anthostella_stephensoni	PRJNA588468
Actiniaria	Sagartiidae II	Anthothoe	albocincta	Antha	PRJNA1250587
Actiniaria	Sagartiidae I	Anthothoe	chilensis	Anthc_FI_Unid_22	PRJNA1250587
Actiniaria	Aiptasiidae	Bartholomea	annulata	Barta_BH_39	PRJNA1250587
Actiniaria	Aiptasiidae	Bellactis	lux	Bellsp_AD_28	PRJNA1250587
Actiniaria	Boloceroididae	Bolocera	kerguelensis	Bolocera_kerguelensis	PRJNA588468
Actiniaria	Boloceroididae	Boloceroides	sp.	Bolocfm_CAL_23	PRJNA1250587
Actiniaria	Boloceroididae	Boloceroides	sp.	Bolomc_CAL_15	PRJNA1250587
Actiniaria	Boloceroididae	Boloceroides	sp.	Bolomcmu_CAL_23	PRJNA1250587
Actiniaria	Boloceroididae	Boloceroides	sp.	Bolomcmur_MAB_48_2	PRJNA1250587
Actiniaria	Boloceroididae	Boloceroides	sp.	MOO_31	PRJNA1058408
Actiniaria	Boloceroididae	Boloceroides	sp.	MOO_83	PRJNA1058408
Actiniaria	Boloceroididae	Boloceroides	sp.	MOO_90	PRJNA1058408
Actiniaria	Boloceroididae	Bunodactis	octordiata	Bunodactis_octordiata	PRJNA588468
Actiniaria	Boloceroididae	Bunodeopsis	sp.	Bolom_198131	PRJNA1058408
Actiniaria	Boloceroididae	Bunodeopsis	sp.	Bolomcm_CAL_16	PRJNA1250587
Actiniaria	Boloceroididae	Bunodeopsis	globulifera	Bunodeopsis_sp	PRJNA413622
Actiniaria	Boloceroididae	Bunodeopsis	sp.	Bunosp_CAL_23	PRJNA1250587
Actiniaria	Boloceroididae	Bunodeopsis	sp.	MOO_59	PRJNA1058408
Actiniaria	Boloceroididae	Bunodeopsis	sp.	MOO_94	PRJNA1058408
Actiniaria	Boloceroididae	Bunodosoma	granuliferum	Bunodosoma_granuliferum	PRJNA588468
Actiniaria	Hormathiidae	Calliactis	sp.	Callc_AA_1	PRJNA1058408
Actiniaria	Hormathiidae	Calliactis	polypus	Callp_AMNH	PRJNA1250587
Actiniaria	Hormathiidae	Calliactis	tricolor	Callt_4	PRJNA1250587
Actiniaria	Sagartiidae III	Cereus	herpetodes	Cereh	PRJNA1250587
Actiniaria	Sagartiidae III	Cylista	elegans	Sagae_5_1	PRJNA1250587
Actiniaria	Sagartiidae III	Cylista	troglodytes	Sagartia_troglodytes	PRJNA1058408
Actiniaria	Diadumenidae	Diadumene	lineata	Diadl_DART	PRJNA1250587
Actiniaria	Diadumenidae	Diadumene	sp.	Diadl_DL_CB	PRJNA1250587
Actiniaria	Diadumenidae	Diadumene	neozelanica	Diadn_N_91_1	PRJNA1250587
Actiniaria	Diadumenidae	Diadumene	paranaensis	Diadp_GAIL	PRJNA1250587
Actiniaria	Diadumenidae	Diadumene	sp.	Diadsp_FG_07	PRJNA1250587
Actiniaria	Diadumenidae	Diadumene	sp.	Diadspec_MAND	PRJNA1250587
Actiniaria	Diadumenidae	Diadumene	sp.	Diadspeci_orange	PRJNA1250587
Actiniaria	Diadumenidae	Diadumene	neozelanica	Diadspecie_WS2	PRJNA1250587
Actiniaria	Diadumenidae	Diadumene	leucolena	Diadumene_leucolena	PRJNA588468
Actiniaria	Diadumenidae	Diadumene	carlgreni	Discosoma_carlgreni	PRJNA413622
Actiniaria	Edwardsiidae	Edwardsia	timida	Edwardsia_timida	PRJNA588468
Actiniaria	Actiniidae	Epiactis	georgiana	Epiactis_georgiana	PRJNA588468
Actiniaria	Aiptasiidae	Exaiptasia	diaphana	Exaiptasia_diaphana	PRJNA1058408
Actiniaria	Aiptasiidae	Exaiptasia	diaphana	Exaiptasia_pallida	PRJNA1058408
Actiniaria	Galatheanthemidae	Galatheanthemum	profundale	Galatheanthemum_cf_profundale	PRJNA588468
Actiniaria	Gonactiniidae	Gonactinia	prolifera	Gonap_Norway	PRJNA1250587
Actiniaria	Halcampoididae	Halcampella	fasciata	Halcampella_fasciata	PRJNA588468
Actiniaria	Halcuriidae	Halcurias	pilatus	Halcurias_pilatus	PRJNA413622
Actiniaria	Isanthidae	Isoparactis	fionae	Isop_FI_29	PRJNA1250587
Actiniaria	Actiniidae	Isosicyonis	alba	Isosicyonis_alba	PRJNA413622
Actiniaria	Aiptasiidae	Laviactis	lucida	Laviactis_lucida	PRJNA1058408
Actiniaria	Aliciidae	Lebrunia	neglecta	Lebrunia_danae	PRJNA1058408
Actiniaria	Metriidae	Metridium	senile	Metridium_senile	PRJNA1058408
Actiniaria	Sagartiidae IV	Neoaiptasia	morbilla	Neoam_26	PRJNA1250587
Actiniaria	Sagartiidae IV	Paraiptasia	radiata	Paipr	PRJNA1250587
Actiniaria	Hormathiidae	Phelliactis	sp.	Phelliactis_sp	PRJNA588468
Actiniaria	Aliciidae	Phyllodiscus	semoni	Phyls_CAL_06	PRJNA1250587
Actiniaria	Phymanthidae	Phymanthus	crucifer	Phymanthus_crucifer	PRJNA588468
Actiniaria	Gonactiniidae	Protanthea	simplex	Prots_Norway	PRJNA1250587
Actiniaria	Gonactiniidae	Protanthea	sp.	Protsp_Blane	PRJNA1250587
Actiniaria	Relicanthidae	Relicanthus	daphneae	Relicanthus_daphneae	PRJNA588468
Actiniaria	Sagartiidae I	Sagartiidae	sp.	Red_Brooding_FI_39	PRJNA1250587
Actiniaria	Sagartiidae I	Sagartiogeton	awii	Antipodactis_awii	PRJNA1058408
Actiniaria	Sicyonidae	Sicyonis	sp.	Sicyonis_sp__ANT_8	PRJNA413622
Actiniaria	Harenactidae	Stephanthus	antarcticus	Stephanthus_antarcticus	PRJNA588468
Actiniaria	Stichodactylidae	Stichodactyla	helianthus	Stichodactyla_helianthus	PRJNA588468
Actiniaria	Actinostolidae	Stomphia	didemon	Stomphia_didemon	PRJNA588468
Actiniaria	Actinostolidae	Stomphia	selaginella	Stomphia_selaginella	PRJNA588468
Actiniaria	Isactinernidae	Synhalcurias	elegans	Synhalcurias_elegans	PRJNA588468
Actiniaria	Andvakiidae	Telmatactis	sp.	Telmatactis_sp	PRJNA313244
Actiniaria	Aliciidae	Triactis	producta	Triap_MAB_36	PRJNA1250587
Actiniaria	Sagartiidae IV	Verrillactis	paguri	Verip_39	PRJNA1250587
Actiniaria				Actib_TG_30	SUB16128174
Actiniaria				Alicsp_25	SUB16128174
Antipatharia	Aphanipathidae	Acanthopathes	thyoides	Acanthopathes_thyoides	PRJNA588468
Antipatharia	Antipathidae	Antipathes	atlantica	Antipathes_atlantica	PRJNA588468
Antipatharia	Antipathidae	Antipathes	grandis	Antipathes_grandis	PRJNA413622
Antipatharia	Antipathidae	Aphanipathes	pedata	Aphanipathes_pedata	PRJNA588468
Antipatharia	Schizopathidae	Bathypathes	patula	Bathypathes_cf_patula	PRJNA588468
Antipatharia	Pteridopathidae	Elatopathes	abietina	Elatopathes_abietina	PRJNA588468
Antipatharia	Myriopathidae	Myriopathes	ulex	Myriopathes_ulex	PRJNA413622
Antipatharia	Schizopathidae	Parantipathes	sp.	Parantipathes_sp	PRJNA588468
Antipatharia	Schizopathidae	Stauropathes	sp.	Stauropathes_sp	PRJNA588468
Antipatharia	Schizopathidae	Telopathes	magnus	Telopathes_magnus	PRJNA588468
Antipatharia	Schizopathidae	Umbellapathes	sp.	Umbellapathes_sp	PRJNA588468
Ceriantharia	Botrucnidiferidae	Botruanthus	mexicanus	ANT252	PRJNA588468
Ceriantharia	Cerianthidae	Ceriantheomorphe	brasiliensis	ANT278	PRJNA588468
Ceriantharia	Cerianthidae	Cerianthus	vogti	ANT251	PRJNA588468
Ceriantharia	Arachnactidae	Isarachnanthus	sp.	ANT253	PRJNA588468
Ceriantharia	Cerianthidae	Pachycerianthus	sp. 3	ANT250	PRJNA588468
Corallimorpharia	Discosomidae	Amplexidiscus	fenestrafer	Amplexidiscus_fenestrafer	PRJNA354436
Corallimorpharia	Corallimorphidae	Corallimorphus	profundus	Corallimorphus_profundus	PRJNA588468
Corallimorpharia	Corallimorphidae	Corynactis	chilensis	Corynactis_chilensis	PRJNA413622
Corallimorpharia	Discosomidae	Discosoma	santahelenae	Discosoma_sp_santahelenae	PRJNA588468
Corallimorpharia	Ricordeidae	Ricordea	florida	Ricordea_florida	PRJNA588468
Scleractinia	Acroporidae	Acropora	digitifera	Acropora_digitifera	PRJDA67425
Scleractinia	Acroporidae	Acropora	muricata	Acropora_muricata	PRJNA413622
Scleractinia	Acroporidae	Acropora	palmata	Acropora_palmata	PRJNA588468
Scleractinia	Acroporidae	Acropora	tenuis	Acropora_tenuis	PRJNA865877
Scleractinia	Agariciidae	Agaricia	lamarcki	Agaricia_lamarcki	PRJNA588468
Scleractinia	Acroporidae	Astreopora	myriophthalma	Astreopora_cf_myriophthalma	PRJNA601826
Scleractinia	Dendrophyliidae	Balanophyllia	elegans	Balanophyllia_elegans	PRJNA588468
Scleractinia	Cladocoridae	Cladocora	sp.	Cladocora_sp	PRJNA588468
Scleractinia	Meandrinidae	Dendrogyra	cylindrus	Dendrogyra_cylindrus	PRJNA588468
Scleractinia	Caryophylliidae	Desmophyllum	dianthus	Desmophyllum_dianthus	PRJNA588468
Scleractinia	Caryophylliidae	Desmophyllum	pertusum	Desmophyllum_pertusum	PRJNA588468
Scleractinia	Dendrophyliidae	Enallopsammia	profunda	Enallopsammia_profunda	PRJNA588468
Scleractinia	Dendrophyliidae	Enallopsammia	rostrata	Enallopsammia_rostrata	PRJNA588468
Scleractinia	Meandrinidae	Eusmilia	fastigiata	Eusmilia_fastigiata	PRJNA588468
Scleractinia	Faviidae	Favia	fragum	Favia_fragum	PRJNA588468
Scleractinia	Flabellidae	Flabellum	alabastrum	Flabellum_alabastrum	PRJNA588468
Scleractinia	Acroporidae	Isopora	brueggemanni	Isopora_cf_brueggemanni	PRJNA601826
Scleractinia	Agariciidae	Leptoseris	incrustans	Leptoseris_aff_incrustans	PRJNA601826
Scleractinia	Madreporidae	Madrepora	dianthus	Madrepora_dianthus	PRJNA588468
Scleractinia	Madreporidae	Madrepora	oculata	Madrepora_oculata	PRJNA588468
Scleractinia	Meandrinidae	Meandrina	meandrites	Meandrina_meandrites	PRJNA588468
Scleractinia	Faviidae	Mussismilia	hispida	Mussismilia_hispida	PRJNA588468
Scleractinia	Oculinidae	Oculina	patagonica	Oculina_patagonica	PRJNA588468
Scleractinia	Oculinidae	Oculina	robusta	Oculina_robusta	PRJNA588468
Scleractinia	Oculinidae	Oculina	varicosa	Oculina_varicosa	PRJNA588468
Scleractinia	Oculinidae	Oculina	varicosa	Oculina_varicosa_1	PRJNA588468
Scleractinia	Merulinidae	Orbicella	annularis	Orbicella_annularis	PRJNA588468
Scleractinia	Merulinidae	Orbicella	franksi	Orbicella_franksi	PRJNA588468
Scleractinia	Caryophylliidae	Paraconotrochus	antarcticus	Paraconotrochus_antarcticus	PRJNA588468
Scleractinia	Agariciidae	Pavona	sp.	Pavona_sp_ANT_18	PRJNA413622
Scleractinia	Caryophylliidae	Phyllangia	americana	Phyllangia_americana	PRJNA588468
Scleractinia	Pocilloporidae	Pocillopora	damicornis	Pocillopora_damicornis	PRJNA413622
Scleractinia	Poritidae	Porites	astreoides	Porites_astreoides	PRJNA588468
Scleractinia	Poritidae	Porites	colonensis	Porites_cf__colonensis_COL1	PRJNA588468
Scleractinia	Poritidae	Porites	australiensis	Porites_cf_australiensis	PRJNA588468
Scleractinia	Poritidae	Porites	porites	Porites_cf_porites	PRJNA588468
Scleractinia	Poritidae	Porites	divaricata	Porites_divaricata	PRJNA588468
Scleractinia	Poritidae	Porites	evermanni	Porites_evermanni	PRJNA588468
Scleractinia	Poritidae	Porites	lobata	Porites_lobata	PRJNA588468
Scleractinia	Poritidae	Porites	lutea	Porites_lutea	PRJNA588468
Scleractinia	Poritidae	Porites	panamensis	Porites_panamensis	PRJNA588468
Scleractinia	Poritidae	Porites	porites	Porites_porites	PRJNA588468
Scleractinia	Poritidae	Porites	sverdrupi	Porites_sverdrupi	PRJNA588468
Scleractinia	Rhizangiidae	Siderastrea	siderea	Siderastrea_siderea	PRJNA588468
Scleractinia	Pocilloporidae	Stylophora	pistillata	Stylophora_pistillata	PRJNA413622
Scleractinia	Dendrophyliidae	Thecopsammia	sp.	Thecopsammia_sp	PRJNA588468
Scleractinia	Dendrophyliidae	Tubastraea	coccinea	Tubastraea_coccinea	PRJNA588468
Scleralcyonacea	Keratoisididae	Acanella	sp.	ANT177	PRJNA588468
Scleralcyonacea	Primnoidae	Callogorgia	delta	OCT133	PRJNA822352
Scleralcyonacea	Primnoidae	Calyptrophora	alpha	calyptrophora_alpha_1072119_CFVS49	PRJNA1372219
Scleralcyonacea	Primnoidae	Candidella	imbricata	OCT118	PRJNA822352
Scleralcyonacea	Chrysogorgiidae	Chrysogorgia	sp.	S080	PRJNA681648
Scleralcyonacea	Isidoidae	Isidoides	armata	ANT170	PRJNA588468
Scleralcyonacea	Primnoidae	Narella	pauciflora	OCT119	PRJNA822352
