## Supplementary Table S4 for "The Curious Case of the Golden Orb – Relict of *Relicanthus daphneae* (Cnidaria, Anthozoa, Hexacorallia), a deep sea anemone"

### Sheet: Supplementary Table S4
	Table S4: Occurrence Records of Relicanthus daphneae examined for this study. Records include instances of the golden orb and other Relicanthus traces.
	Record	Locality	Latitude	Longitude	Depth	Record Type	Specimen Catalog	Type Status	Ship/Expedition	Cruise Sample ID	Dive Number	Reference	GBIF Record
	1	Gulf of Alaska	55.0131	-140.833	3250.76	specimen	USNM 1699903		NOAA Okeanos Explorer EX2306	EX2306_D07_04B	Dive 07
	2	Howland & Baker Islands, Central Pacific	-1.06419	-176.178	2952.11	specimen	USNM 1770968		R/V Falkor FK210605	FK21-449	S0432 US EEZ Seamount 5 Deep
	3	Northwestern Hawaiian Islands	30.6746	-174.566	1254.6	observation			NOAA Okeanos Explorer EX2503		Dive05 Solide Seamount
	4	Line Islands	5.22516	-162.381	3720	observation			E/V Nautilus NA137		H1908 Unnamed Seamount south of Palmyra	Auscavitch et al., 2023
	5	Line Islands	7.4899	-163.324	2563.66	observation			E/V Nautilus NA137		H1912 Seamount C	Auscavitch et al., 2023
	6	East Pacific Rise	11.4133	-103.685	2483	specimen	USNM 1078497	Paratype				Daly 2006
	7	East Pacific Rise	8.63463	-104.209	2565	specimen	FMNH 11505	Holotype				Daly 2006
	8	Bering Sea	55.27	167.299	3435-3494	specimen				LV-82-5		Sanamyan et al., 2023	5838627478
	9	Bering Sea	55.6972	167.126	3948	specimen				LV-82-6		Sanamyan et al., 2023	5838627328
	10	East Pacific Rise	10.46	-104.042	2521	observation							5790001306
	11	East Pacific Rise	8.625	-104.21	2559	observation							5789998997
	12	East Pacific Rise	-17.4333	-113	2600	observation							5789998794
	13	Malpelo Ridge	4.69371	-79.7583	2287	observation				INV CFP0837			5149117406
	14	Malpelo Ridge	4.69422	-79.7572	2296.4	observation				INV CFP0834			5149117400
	15	Malpelo Ridge	4.69343	-79.7586	2283.4	observation				INV CFP0843			5149117395
	16	Malpelo Ridge	4.69403	-79.7586	2295.9	observation				INV CFP0841			5149117392
	17	Malpelo Ridge	4.69469	-79.7567	2303.5	observation				INV CFP0810			5149117324
	18	Indian Ocean	-23.78	69.55	3049	specimen						Neufeld et al 2024	4912995443
	19	South China Sea	20.5278	117.836	1890	specimen	XMUB6515					Song et al., 2021	3443481800
	20	East Pacific Rise	12.81	-103.94	2622	observation							2520700611
	21	East Pacific Rise	11.41	-103.69	2483	observation							2520688856
	22	East Pacific Rise	8.61	-104.21	2560	observation							2520685516
	23	East Pacific Rise	12.81	-103.95	2637	observation							2520682868
	24	East Pacific Rise	8.6114	-104.211	2560	specimen	FMNH 12518	Paratype			Dive 3927	Daly 2006	1065175613
	25	East Pacific Rise	12.8119	-103.941	2622	specimen	FMNH 11503	Paratype			Dive 3938	Daly 2006	1065171969
	26	East Pacific Rise	11.4133	-103.785	2483	specimen	FMNH 11508	Paratype			Dive 3934	Daly 2006	1065168202
	27	South Sandwich Islands - East Scotia Ridge	-56.0883	-30.5167	3948	observation			RSS James Cook JC080
	28	Caribbean Sea	18.1148	-65.0682	1667	observation			E/V Nautilus NA035
	Additional references cited herein:
	Auscavitch, S., Petruncio, E., Heffron, E., Ciravolo, A., Rodriguez, C., Deere, M., Lubetkin, M., Lippitt, R., Sablan, L., Coleman, D., Kelley, K. A., Soule, A., & Wagner, D. (2023). Exploration of the Pacific Remote Islands Marine National Monument: Kingman Reef, Palmyra Atoll, and Seamounts of the Surrounding US EEZ. Oceanography, 36, 28–29. https://www.jstor.org/stable/27218360
	Daly, M. (2006). Boloceroides daphneae, a new species of giant sea anemone (Cnidaria: Actiniaria: Boloceroididae) from the deep Pacific. Marine Biology, 148(6), 1241-1247.
	Neufeld M, Meyn K, Kihara TC, Martinez Arbizu P, Kuhn T. First record of the giant anemone, Relicanthus daphneae, at active hydrothermal vent fields in the Indian Ocean. Journal of the Marine Biological Association of the United Kingdom. 2024;104:e122. doi:10.1017/S0025315424001127
	Song, X., Lyu, M., Zhang, X., Ruthensteiner, B., Ahn, I. Y., Pastorino, G., ... & Peng, X. (2021). Large plastic debris dumps: new biodiversity hot spots emerging on the deep-sea floor. Environmental Science & Technology Letters, 8(2), 148-154.
